# Two independent DNA repair pathways cause mutagenesis in template switching deficient *Saccharomyces cerevisiae*

**DOI:** 10.1101/2023.06.25.546467

**Authors:** Yangyang Kate Jiang, Eleanor Medley, Grant W. Brown

## Abstract

Upon DNA replication stress, cells utilize the post-replication repair pathway to repair single-stranded DNA and maintain genome integrity. Post-replication repair is divided into two branches: error-prone translesion synthesis, signaled by PCNA mono-ubiquitination, and error-free template switching, signaled by PCNA poly-ubiquitination. In *Saccharomyces cerevisiae*, Rad5 is involved in both branches of repair during DNA replication stress. When the PCNA poly-ubiquitination function of Rad5 is disrupted, Rad5 recruits translesion synthesis polymerases to stalled replication forks, resulting in mutagenic repair. Details of how mutagenic repair is carried out, as well as the relationship between Rad5-mediated mutagenic repair and the canonical PCNA-mediated mutagenic repair, remain to be understood. We find that Rad5-mediated mutagenic repair requires the translesion synthesis polymerase ζ but does not require other yeast translesion polymerase activities. Furthermore, we show that Rad5-mediated mutagenic repair is independent of PCNA binding by Rev1 and so is separable from canonical mutagenic repair. In the absence of error-free template switching, both modes of mutagenic repair contribute additively to replication stress response in a replication timing-independent manner. Cellular contexts where error-free template switching is compromised are not simply laboratory phenomena, as we find that a natural variant in *RAD5* is defective in PCNA poly-ubiquitination and therefore defective in error-free repair, resulting in Rad5- and PCNA-mediated mutagenic repair. Our results highlight the importance of Rad5 in regulating spontaneous mutagenesis and genetic diversity in *S. cerevisiae* through different modes of post-replication repair.

---

Genetic information must be accurately passed to the next generation to ensure cell survival. DNA replication stress is a barrier to high-fidelity genome transmission (Zeman and Cimprich 2014; Saxena and Zou 2022), and if not resolved in a timely manner can result in accumulation of single-stranded DNA (ssDNA), mutagenesis, and other forms of genome instability. One of the pathways that cells utilize to maintain genome integrity is the post-replication repair (PRR) pathway, which bypasses damaged bases and repairs ssDNA gaps formed at replication forks. PRR is mediated in part by post-translational modifications of the proliferating cell nuclear antigen (PCNA) (Gao et al. 2017; Arbel et al. 2020). In *Saccharomyces cerevisiae*, PCNA K164 is mono-ubiquitinated by the Rad6-Rad18 complex in response to ssDNA revealed by DNA replication stress or encounters between the replisome and damaged bases. Mono-ubiquitinated PCNA (PCNA-Ub) recruits error-prone translesion synthesis (TLS) DNA polymerases to mediate error-prone repair. PCNA-Ub can be poly-ubiquitinated by the Rad5-Ubc13-Mms2 complex, which signals for error-free template switching events where the nascent sister chromatid is used as a repair template (Hoege et al. 2002; Minca and Kowalski 2010). Independent of PCNA poly-ubiquitination, Rad5 can also recruit error-prone polymerases directly to stressed replication forks (Xu et al. 2016; Gallo et al. 2019). Therefore, both error-prone and error-free pathways can repair ssDNA gaps and bypass base lesions to promote cell survival, although with entirely different mutational outcomes.

*S. cerevisiae* has three TLS polymerases: Rev1, Pol η (Rad30), and the Pol ζ complex (Rev3, Rev7, Pol31, and Pol32). An inserter-extender model has been proposed for the TLS process where one TLS polymerase inserts an incorrect base at the site of damage, and another TLS polymerase extends beyond the lesion until normal replication by the more accurate replicative polymerases resumes. In this model, Rev1 acts as a scaffold protein to recruit Rad30 as the inserter, followed by Pol ζ which acts as the extender (Rizzo and Korzhnev 2019). Intriguingly, depending on the context of the DNA damage, Rev1 may also serve as an inserter (Zhou et al. 2010; Wiltrout and Walker 2011; Wang and Xiao 2020). While the error-prone TLS polymerases are implicated in bypassing DNA lesions, several lines of evidence indicate roles for TLS polymerases in repair events that do not involve DNA damage. DNA replisome mutants incur TLS polymerase-dependent mutations (Northam et al. 2006; Aksenova et al. 2010; Becker et al. 2014; Denkiewicz-Kruk et al. 2020), as do strains depleted of dNTPs (Northam et al. 2010; Gallo et al. 2019). Thus, replication stress in the form of DNA base lesions, and lesion-less replication stress induced genetically or chemically, are both overcome by the action of error-prone DNA polymerases, promoting cell survival at the cost of mutagenesis.

TLS polymerases are called into play during DNA replication stress, and PCNA-Ub and Rad5 both provide platforms for recruiting TLS polymerases to stressed DNA replication forks. We previously inferred the existence of two distinct mutagenic PRR pathways, because a *rad5* mutant lacking template switching activity has a higher mutation rate than cells that lack *rad5* entirely (Gallo et al. 2019), but direct support for two mutagenic pathways is lacking. Here we test the hypothesis that Rad5 and PCNA-Ub mediate distinct mutagenic repair pathways during DNA replication stress. We identify the TLS polymerase catalytic and scaffolding activities that are required for mutagenic repair and probe the relationship between mutagenic repair and replication timing. Finally, we show that a natural *RAD5* variant that is linked to increased mutagenesis is defective in error-free repair, providing a biological context where increased Rad5 mutagenic repair promotes genetic diversity.
