## Supplementary material for "Two independent DNA repair pathways cause mutagenesis in template switching deficient *Saccharomyces cerevisiae*": Reagent Table

### Sheet: Reagent Table
Data type	Experimental species	Symbol/name used in publication	Source – public	Source – published	Source – unpublished	Identifiers	New reagent	Comments
Data type (mandatory) Duplicate rows as needed. Order is flexible, but row titles must be preserved.	Experimental species (mandatory, "NA" okay)	Symbol/name used in publication (mandatory)	Source – public [stock center; company, data repository] (one of D,E,F mandatory)	Source -- published [PMID or 'this paper'] (one of D,E,F mandatory)	Source – unpublished [description, incl. lab of origin] (one of D,E,F mandatory)	Identifiers [format as ID_source:identifier] Separate multiple entries with semi-colon, space	New reagent (mandatory for new entities) Description, progenitor(s)	Comments (optional) Genotypes, purpose of reagent, additional information
gene (source not applicable)	Saccharomyces cerevisiae	RAD5	NA	NA	NA	SGD:S000004022
gene (source not applicable)	Saccharomyces cerevisiae	REV1	NA	NA	NA	SGD:S000005873
gene (source not applicable)	Saccharomyces cerevisiae	REV3	NA	NA	NA	SGD:S000006088
gene (source not applicable)	Saccharomyces cerevisiae	REV7	NA	NA	NA	SGD:S000001401
gene (source not applicable)	Saccharomyces cerevisiae	RAD30	NA	NA	NA	SGD:S000002827
gene (source not applicable)	Saccharomyces cerevisiae	POL30	NA	NA	NA	SGD:S000000292
strain, strain_background	Saccharomyces cerevisiae	BY4741/WT		PMID:9483801		Euroscarf:Y00000;Lab collection:BY4741		MATa leu2∆0 his3∆1 ura3∆0 met15∆0
strain, strain_background	Saccharomyces cerevisiae	rad5-IA		PMID:30733119		Lab collection:ANY40		MATa RAD5-I916A-6His10FLAG leu2∆0 his3∆1 ura3∆0 met15∆0
strain, strain_background	Saccharomyces cerevisiae	WT*		PMID:30733119		Lab collection:DGY19		MATa RAD5-6His10FLAG::kanMX leu2∆0 his3∆1 ura3∆0 met15∆0
strain, strain_background	Saccharomyces cerevisiae	rev1∆		PMID:30733119		Lab collection:DGY165		MATa rev1∆::kanMX leu2∆0 his3∆1 ura3∆0 met15∆0
strain, strain_background	Saccharomyces cerevisiae	rev3∆		PMID:30733119		Lab collection:DGY167		MATa rev3∆::kanMX leu2∆0 his3∆1 ura3∆0 met15∆0
strain, strain_background	Saccharomyces cerevisiae	rad5∆		PMID:30733119		Lab collection:DGY236		MATa rad5∆::kanMX leu2∆0 his3∆1 ura3∆0 met15∆0
strain, strain_background	Saccharomyces cerevisiae	RFA1-GFP		PMID:30733119		Lab collection:DGY274		MATa RFA1-GFP::HIS3MX leu2∆0 his3∆1 ura3∆0 met15∆0
strain, strain_background	Saccharomyces cerevisiae	RFA1-GFP rad5∆		PMID:30733119		Lab collection:DGY275		MATa RFA1-GFP::HIS3MX rad5∆::kanMX leu2∆0 his3∆1 ura3∆0 met15∆0
strain, strain_background	Saccharomyces cerevisiae	rad5-IA rev1∆		PMID:30733119		Lab collection:DGY381		MATa RAD5-I916A-6His10FLAG::kanMX rev1∆::natMX leu2∆0 his3∆1 ura3∆0 met15∆0
strain, strain_background	Saccharomyces cerevisiae	rad5-IA rev3∆		PMID:30733119		Lab collection:DGY382		MATa RAD5-I916A-6His10FLAG::kanMX rev3∆::HIS3MX leu2∆0 his3∆1 ura3∆0 met15∆0
strain, strain_background	Saccharomyces cerevisiae	RFA1-GFP rad5-IA		PMID:30733119		Lab collection:DGY387		MATa RFA1-GFP::HIS3MX RAD5-I916A-6His10FLAG::kanMX leu2∆0 his3∆1 ura3∆0 met15∆0
strain, strain_background	Saccharomyces cerevisiae	rad5-IA-FNAA		PMID:30733119		Lab collection:DGY390		MATa RAD5-FN13,14AA-I916A-6His10FLAG::kanMX leu2∆0 his3∆1 ura3∆0 met15∆0
strain, strain_background	Saccharomyces cerevisiae	RFA1-GFP rad5-IA-FNAA		PMID:30733119		Lab collection:DGY391		MATa RAD5-FN13,14AA-I916A-6His10FLAG::kanMX RFA1-GFP::HIS3MX leu2∆0 his3∆1 ura3∆0 met15∆0
strain, strain_background	Saccharomyces cerevisiae	6HIS-PCNA		This paper		Lab collection:EMY1		MATa 6HIS-POL30 leu2∆0 his3∆1 ura3∆0 met15∆0
strain, strain_background	Saccharomyces cerevisiae	6HIS-PCNA rad5∆		This paper		Lab collection:EMY3		MATa rad5∆ 6HIS-POL30 leu2∆0 his3∆1 ura3∆0 met15∆0
strain, strain_background	Saccharomyces cerevisiae	agp3∆::URA3		PMID:21666225		Lab collection:GL3		MATa agp3∆::URA3 his3Δ1 leu2Δ0 met15Δ0 ura3Δ0
strain, strain_background	Saccharomyces cerevisiae	bst1∆::URA3		PMID:21666225		Lab collection:GL15		MATa bst1∆::URA3 his3Δ1 leu2Δ0 met15Δ0 ura3Δ0
strain, strain_background	Saccharomyces cerevisiae	vtc2∆::URA3		PMID:21666225		Lab collection:GL24		MATa vtc2∆::URA3 his3Δ1 leu2Δ0 met15Δ0 ura3Δ0
strain, strain_background	Saccharomyces cerevisiae	pes4∆::URA3		PMID:21666225		Lab collection:GL37		MATa pes4∆::URA3 his3Δ1 leu2Δ0 met15Δ0 ura3Δ0
strain, strain_background	Saccharomyces cerevisiae	RNR3-GFP		PMID:14562095		Lab collection:JTY11		MATa RNR3-GFP::HIS3MX leu2∆0 his3∆1 ura3∆0 met15∆0
strain, strain_background	Saccharomyces cerevisiae	RFA1-GFP rad5∆ rev3∆		This paper		Lab collection:KJY6		MATa rad5∆::kanMX rev3∆::natMX RFA1-GFP::HIS3MX leu2∆0 his3∆1 ura3∆0 met15∆0
strain, strain_background	Saccharomyces cerevisiae	RFA1-GFP rev3∆		This paper		Lab collection:KJY7		MATa rev3∆::natMX RFA1-GFP::HIS3MX leu2∆0 his3∆1 ura3∆0 met15∆0
strain, strain_background	Saccharomyces cerevisiae	rad30∆		This paper		Lab collection:KJY9		MATa rad30∆::kanMX leu2∆0 his3∆1 ura3∆0 met15∆0
strain, strain_background	Saccharomyces cerevisiae	RFA1-GFP rad5-IA rev3∆		This paper		Lab collection:KJY11		MATa RFA1-GFP::HIS3MX RAD5-I916A-6His10FLAG::kanMX rev3∆::natMX leu2∆0 his3∆1 ura3∆0 met15∆0
strain, strain_background	Saccharomyces cerevisiae	rad5∆ rad30∆		This paper		Lab collection:KJY16		MATa rad30∆::natMX rad5∆::kanMX leu2∆0 his3∆1 ura3∆0 met15∆0
strain, strain_background	Saccharomyces cerevisiae	rad5-IA rad30∆		This paper		Lab collection:KJY18		MATa RAD5-I916A-6His10FLAG::kanMX rad30∆0::natMX leu2∆0 his3∆1 ura3∆0 met15∆0
strain, strain_background	Saccharomyces cerevisiae	rad5-IA rev1-cd		This paper		Lab collection:KJY21		MATa REV1-D467A-E468A-6His10FLAG::LEU2 RAD5-I916A-6His10FLAG::kanMX leu2∆0 his3∆1 ura3∆0 met15∆0
strain, strain_background	Saccharomyces cerevisiae	rev1-cd		This paper		Lab collection:KJY24		MATa REV1-D467A-E468A-6His10FLAG::LEU2 leu2∆0 his3∆1 ura3∆0 met15∆0
strain, strain_background	Saccharomyces cerevisiae	rev1-LPI		This paper		Lab collection:KJY45		MATa REV1-L821A-P822A-I825A-6His10FLAG::LEU2 leu2∆0 ura3∆0 his3∆1 met15∆0
strain, strain_background	Saccharomyces cerevisiae	rad5-IA rev1-LPI		This paper		Lab collection:KJY46		MATa REV1-L821A-P822A-I825A-6His10FLAG::LEU2 RAD5-I916A-6His10FLAG::kanMX leu2∆0 ura3∆0 his3∆1 met15∆0
strain, strain_background	Saccharomyces cerevisiae	rad5-IA-FNAA rev1-LPI		This paper		Lab collection:KJY56		MATa RAD5-FN13,14AA-I916A-6His10FLAG::kanMX REV1-L821A-P822A-I825A-6His10FLAG::LEU2 leu2∆0 his3∆1 ura3∆0 met15∆0
strain, strain_background	Saccharomyces cerevisiae	rad5-IA pol30-K164R		This paper		Lab collection:KJY57		MATa RAD5-I916A-6His10FLAG::kanMX POL30-K164R::natMX leu2∆0 his3∆1 ura3∆0 met15∆0
strain, strain_background	Saccharomyces cerevisiae	RFA1-GFP rev1-LPI		This paper		Lab collection:KJY68		MATa REV1-L821A-P822A-I825A-6His10FLAG::LEU2 RFA1-GFP::HIS3MX leu2∆0 his3∆1 ura3∆0 met15∆0
strain, strain_background	Saccharomyces cerevisiae	RFA1-GFP rad5-IA rev1-LPI		This paper		Lab collection:KJY69		MATa REV1-L821A-P822A-I825A-6His10FLAG::LEU2 RAD5-I916A-6His10FLAG::kanMX RFA1-GFP::HIS3MX leu2∆0 his3∆1 ura3∆0 met15∆0
strain, strain_background	Saccharomyces cerevisiae	RFA1-GFP rad5-IA-FNAA rev1-LPI		This paper		Lab collection:KJY70		MATa RAD5-FN13,14AA-I916A-6His10FLAG::kanMX REV1-L821A-P822A-I825A-6His10FLAG::LEU2 RFA1-GFP::HIS3MX leu2∆0 his3∆1 ura3∆0 met15∆0
strain, strain_background	Saccharomyces cerevisiae	rev3-cd		This paper		Lab collection:KJY71		MATa REV3-D1142A-D1144A-6His10FLAG::kanMX leu2∆0 his3∆1 ura3∆0 met15∆0
strain, strain_background	Saccharomyces cerevisiae	rev7∆		This paper		Lab collection:KJY73		MATa rev7∆::kanMX leu2∆0 his3∆1 ura3∆0 met15∆0
strain, strain_background	Saccharomyces cerevisiae	rad5-IA rev7∆		This paper		Lab collection:KJY75		MATa RAD5-I916A-6His10FLAG::natMX rev7∆::kanMX leu2∆0 his3∆1 ura3∆0 met15∆0
strain, strain_background	Saccharomyces cerevisiae	rad5-IA rev3-cd		This paper		Lab collection:KJY76		MATα RAD5-I916A-6His10FLAG::natMX REV3-D1142A-D1144A-6His10FLAG::kanMX leu2∆0 his3∆1 ura3∆0 met15∆0
strain, strain_background	Saccharomyces cerevisiae	agp3∆::URA3 rev1Δ		This paper		Lab collection:KJY81		MATa agp3∆::URA3 rev1Δ::kanMX his3Δ1 leu2Δ0 met15Δ0 ura3Δ0
strain, strain_background	Saccharomyces cerevisiae	bst1∆::URA3 rev1Δ		This paper		Lab collection:KJY82		MATa bst1∆::URA3 rev1Δ::kanMX his3Δ1 leu2Δ0 met15Δ0 ura3Δ0
strain, strain_background	Saccharomyces cerevisiae	vtc2∆::URA3 rev1Δ		This paper		Lab collection:KJY83		MATa vtc2∆::URA3 rev1Δ::kanMX his3Δ1 leu2Δ0 met15Δ0 ura3Δ0
strain, strain_background	Saccharomyces cerevisiae	pes4∆::URA3 rev1Δ		This paper		Lab collection:KJY84		MATa pes4∆::URA3 rev1Δ::kanMX his3Δ1 leu2Δ0 met15Δ0 ura3Δ0
strain, strain_background	Saccharomyces cerevisiae	RNR3-GFP rad5-IA		This paper		Lab collection:KJY86		MATa RAD5-I916A-6His10FLAG::natMX RNR3-GFP::HIS3MX leu2∆0 his3∆1 ura3∆0 met15∆0
strain, strain_background	Saccharomyces cerevisiae	agp3∆::URA3 rad5-IA		This paper		Lab collection:KJY89		MATa agp3∆::URA3 RAD5-I916A-6His10FLAG::natMX his3Δ1 leu2Δ0 met15Δ0 ura3Δ0
strain, strain_background	Saccharomyces cerevisiae	bst1∆::URA3 rad5-IA		This paper		Lab collection:KJY90		MATa bst1∆::URA3 RAD5-I916A-6His10FLAG::natMX his3Δ1 leu2Δ0 met15Δ0 ura3Δ0
strain, strain_background	Saccharomyces cerevisiae	vtc2∆::URA3 rad5-IA		This paper		Lab collection:KJY91		MATa vtc2∆::URA3 RAD5-I916A-6His10FLAG::natMX his3Δ1 leu2Δ0 met15Δ0 ura3Δ0
strain, strain_background	Saccharomyces cerevisiae	pes4∆::URA3 rad5-IA		This paper		Lab collection:KJY92		MATa pes4∆::URA3 RAD5-I916A-6His10FLAG::natMX his3Δ1 leu2Δ0 met15Δ0 ura3Δ0
strain, strain_background	Saccharomyces cerevisiae	RNR3-GFP rev1-LPI		This paper		Lab collection:KJY94		MATa REV1-L821A-P822A-I825A-6His10FLAG::LEU2 RNR3-GFP::HIS3MX leu2∆0 his3∆1 ura3∆0 met15∆0
strain, strain_background	Saccharomyces cerevisiae	RNR3-GFP rad5-IA rev1-LPI		This paper		Lab collection:KJY95		MATa RAD5-I916A-6His10FLAG::natMX REV1-L821A-P822A-I825A-6His10FLAG::LEU2 RNR3-GFP::HIS3MX leu2∆0 his3∆1 ura3∆0 met15∆0
strain, strain_background	Saccharomyces cerevisiae	RNR3-GFP rad5-IA-FNAA		This paper		Lab collection:KJY98		MATa RAD5-FN13,14AA-I916A-6His10FLAG::kanMX RNR3-GFP::HIS3MX leu2∆0 his3∆1 ura3∆0 met15∆0
strain, strain_background	Saccharomyces cerevisiae	RNR3-GFP rad5-IA-FNAA rev1-LPI		This paper		Lab collection:KJY99		MATa RAD5-FN13,14AA-I916A-6His10FLAG::kanMX REV1-L821A-P822A-I825A-6His10FLAG::LEU2 RNR3-GFP::HIS3MX leu2∆0 his3∆1 ura3∆0 met15∆0
strain, strain_background	Saccharomyces cerevisiae	agp3∆::URA3 rad5-IA rev1-LPI		This paper		Lab collection:KJY105		MATa agp3∆::URA3 RAD5-I916A-6His10FLAG::natMX REV1-L821A-P822A-I825A-6His10FLAG::LEU2 his3Δ1 leu2Δ0 met15Δ0 ura3Δ0
strain, strain_background	Saccharomyces cerevisiae	vtc2∆::URA3 rad5-IA rev1-LPI		This paper		Lab collection:KJY106		MATa vtc2∆::URA3 RAD5-I916A-6His10FLAG::natMX REV1-L821A-P822A-I825A-6His10FLAG::LEU2 his3Δ1 leu2Δ0 met15Δ0 ura3Δ0
strain, strain_background	Saccharomyces cerevisiae	pes4∆::URA3 rad5-IA rev1-LPI		This paper		Lab collection:KJY107		MATa pes4∆::URA3 RAD5-I916A-6His10FLAG::natMX REV1-L821A-P822A-I825A-6His10FLAG::LEU2 his3Δ1 leu2Δ0 met15Δ0 ura3Δ0
strain, strain_background	Saccharomyces cerevisiae	agp3∆::URA3 rad5-IA-FNAA		This paper		Lab collection:KJY108		MATa agp3∆::URA3 RAD5-FN13,14AA-I916A-6His10FLAG::kanMX leu2∆0 his3∆1 ura3∆0 met15∆0
strain, strain_background	Saccharomyces cerevisiae	bst1∆::URA3 rad5-IA-FNAA		This paper		Lab collection:KJY109		MATa bst1∆::URA3 RAD5-FN13,14AA-I916A-6His10FLAG::kanMX leu2∆0 his3∆1 ura3∆0 met15∆0
strain, strain_background	Saccharomyces cerevisiae	pes4∆::URA3 rad5-IA-FNAA		This paper		Lab collection:KJY111		MATa pes4∆::URA3 RAD5-FN13,14AA-I916A-6His10FLAG::kanMX leu2∆0 his3∆1 ura3∆0 met15∆0
strain, strain_background	Saccharomyces cerevisiae	rad5-RM		This paper		Lab collection:KJY113		MATa RAD5-E783D-I791S-6His10FLAG::kanMX leu2∆0 his3∆1 ura3∆0 met15∆0
strain, strain_background	Saccharomyces cerevisiae	rad5-RM-FNAA		This paper		Lab collection:KJY114		MATa RAD5-FN13,14AA-E783D-I791S-6His10FLAG::kanMX leu2∆0 his3∆1 ura3∆0 met15∆0
strain, strain_background	Saccharomyces cerevisiae	bst1∆::URA3 rad5-IA rev1-LPI		This paper		Lab collection:KJY115		MATa bst1∆::URA3 RAD5-I916A-6His10FLAG::natMX REV1-L821A-P822A-I825A-6His10FLAG::LEU2 his3Δ1 leu2Δ0 met15Δ0 ura3Δ0
strain, strain_background	Saccharomyces cerevisiae	vtc2∆::URA3 rad5-IA-FNAA		This paper		Lab collection:KJY116		MATa vtc2∆::URA3 RAD5-FN13,14AA-I916A-6His10FLAG::kanMX leu2∆0 his3∆1 ura3∆0 met15∆0
strain, strain_background	Saccharomyces cerevisiae	6HIS-PCNA rad5-RM isolate 1		This paper		Lab collection:KJY124		MATa RAD5-E783D-I791S 6HIS-POL30 leu2∆0 his3∆1 ura3∆0 met15∆0
strain, strain_background	Saccharomyces cerevisiae	6HIS-PCNA rad5-RM isolate 2		This paper		Lab collection:KJY125		MATa RAD5-E783D-I791S 6HIS-POL30 leu2∆0 his3∆1 ura3∆0 met15∆0
strain, strain_background	Saccharomyces cerevisiae	rad5-RM rev1-LPI		This paper		Lab collection:KJY154		MATa RAD5-E783D-I791S-6His10FLAG::kanMX REV1-L821A-P822A-I825A-6His10FLAG::LEU2 leu2∆0 his3∆1 ura3∆0 met15∆0
strain, strain_background	Saccharomyces cerevisiae	rad5-RM-FNAA rev1-LPI		This paper		Lab collection:KJY135		MATa RAD5-FN13,14AA-E783D-I791S-6His10FLAG::kanMX REV1-L821A-P822A-I825A-6His10FLAG::LEU2 leu2∆0 his3∆1 ura3∆0 met15∆0
strain, strain_background	Saccharomyces cerevisiae	Y8800			From Dr. Charlie Boone, generated from PJ69-4a (PMID:8978031)	Lab collection:Y8800		MATa trp1-901 leu2-3,112 ura3-52 his3-200 gal4∆ gal80∆ LYS2::GAL1-HIS3 GAL2-ADE2 MET2::GAL7-LacZ cyhR
strain, strain_background	Saccharomyces cerevisiae	Y8930			From Dr. Charlie Boone, generated from PJ69-4a (PMID:8978031)	Lab collection:Y8930		MATα trp1-901 leu2-3,112 ura3-52 his3-200 gal4∆ gal80∆ LYS2::GAL1-HIS3 GAL2-ADE2 MET2::GAL7-LacZ cyhR
antibody	rabbit	anti-PCNA polyclonal antibody			Gift from Dr. Marco Muzi-Falconi			Used at 1:2,000 dilution
antibody	mouse	anti-ubiquitin monoclonal antibody	Cell Signaling Technology			RRID:AB_331292		Used at 1:1,000 dilution
antibody	mouse	anti-FLAG M2 monoclonal antibody	Sigma-Aldrich			RRID:AB_259529		Used at 1:5,000 dilution
antibody	mouse	anti-PGK1 monoclonal antibody	Thermo Fisher Scientific			RRID:AB_2532235		Used at 1:10,000 dilution
recombinant DNA reagent	NA	pUB1306			Gift from Dr. Elçin Ünal	Lab collection:pUB1306		CRISPR plasmid, expresses Cas9 and sgRNA
recombinant DNA reagent	NA	pDEST-AD		PMID:10615043		Lab collection:pDEST-AD		Gateway LR compatible destination plasmid with Gal4 activation domain
recombinant DNA reagent	NA	pDEST-DB		PMID:10615043		Lab collection:pDEST-DB		Gateway LR compatible destination plasmid with Gal4 DNA-binding domain
recombinant DNA reagent	NA	pDEST-AD-RAD5		This paper		Lab collection:pKJ16
recombinant DNA reagent	NA	pDEST-AD-rad5-IA		This paper		Lab collection:pKJ19
recombinant DNA reagent	NA	pDEST-AD-rad5-E783D		This paper		Lab collection:pKJ20
recombinant DNA reagent	NA	pDEST-AD-rad5-I791S		This paper		Lab collection:pKJ21
recombinant DNA reagent	NA	pDEST-AD-rad5-RM		This paper		Lab collection:pKJ22
recombinant DNA reagent	NA	pDEST-DB-UBC13		This paper		Lab collection:pKJ11
recombinant DNA reagent	NA	YIplac128-His6-POL30		PMID:22941627		Lab collection:pGWB675		Plasmid containing 6His-tagged PCNA
sequence-based reagent	NA	REV3 sgRNA		This paper				TGTGTCTCCATAGACAACTTTGG
sequence-based reagent	NA	RAD5 sgRNA		This paper				AAGATCTTGAGATTTACTGAAGG
sequence-based reagent	NA	5' UTR-POL30 sgRNA		This paper				TTGCTGTGAGTGAAAAAGGACGG
chemical compound, drug	NA	hydroxyurea/HU	Bio Basic			Bio Basic:HB0528
chemical compound, drug	NA	canavanine	Sigma-Aldrich			Sigma-Aldrich:C9758
chemical compound, drug	NA	5-fluoroorotic acid	Bio Basic			Bio Basic:FB1555
software, algorithm	NA	CellProfiler		PMID: 29969450		RRID:SCR_007358		https://cellprofiler.org/
software, algorithm	NA	ImageJ	NIH			RRID:SCR_003070		https://imagej.nih.gov/ij/
software, algorithm	NA	FlowJo	BD Biosciences			RRID:SCR_008520		https://www.flowjo.com/
software, algorithm	NA	Rstudio	Rstudio			RRID:SCR_000432		https://www.rstudio.com/
software, algorithm	NA	R 4.1.1	R project			RRID:SCR_001905		https://www.r-project.org/
software, algorithm	NA	growth rate algorithm			Code by Danielle Carpenter			https://scholar.princeton.edu/sites/default/files/botsteinlab/files/growth-rate-using-r.pdf
other	NA	mounting medium with DAPI	Vector Laboratories			Vector:H-1200
